# Human milk bacteria assembled into functionally distinct synthetic communities in infant formula differently affect intestinal physiology and microbiota in neonatal mini-piglets

**DOI:** 10.1101/2025.01.21.634066

**Authors:** Charles Le Bras, Gwenaelle Randuineau, Armelle Cahu, Patrice Dahirel, Sylvie Guérin, Regis Janvier, Véronique Romé, Lucie Rault, Marie-Bernadette Maillard, Amandine Bellanger, Yves Le Loir, Sophie Blat, Sergine Even, Isabelle Le Huërou-Luron

## Abstract

The contribution of Human milk (HM) microbiota to infant gut health was addressed by evaluating the impact of HM bacteria, combined in two synthetic communities (SynComs) exhibiting anti-inflammatory (AI) or high immunomodulatory (HI) properties *in vitro*, on gut immune and barrier functions, and microbiota. Neonatal mini-piglets were fed either a formula without supplementation (CTRL) or supplemented with AI or HI SynComs, and were compared to sow milk-fed (SM) piglets over a period of 24 days. Feces were collected on postnatal day (PND) 8, and ileal, colonic and fecal samples were collected on PND24. The multifactorial analysis indicated that the two HM-derived SynComs impacted microbiota and intestinal functions differently. Several genera, mainly belonging to Bacillota, displayed different relative abundances between the formula-fed groups at both PND8 and PND24. At PND8, the fecal sIgA level in HI piglets was slightly lower than in SM piglets but markedly higher than in CTRL and AI piglets. SynComs HI and/or AI slightly increased the expression of genes involved in pro-inflammatory (IL6, TNFaR1), antioxidant (SOD2), anti-inflammatory (SOCS3) and Treg (FOXP3) pathways in ileal and colonic tissues compared with the CTRL group. Systemic immune functions were also modulated with a cytokine secretion capacity of peripheral blood mononuclear cells that tended to be higher with HI supplementation. Interestingly, SynCom bacteria were correlated with several ileal and colonic genera, and both were correlated with physiological variables. Overall, our findings support the influence of HM bacteria, provided in formulas as SynCom at a physiological concentration, on gut microbiota and functions.

**Importance:** Early-life environmental factors, such as neonatal diet, influence the gut microbiota, which plays a key role in the functional development of the gut. However, the role of the human milk (HM) microbiota, particularly with regard to the immunomodulatory properties of HM bacteria, is not well understood. This study investigates the differential effects of two synthetic communities with a similar taxonomic composition representative of the taxonomic diversity of the HM microbiota. Thse communities exhibit contrasting immunomodulatory properties that were previously characterized using an *in vitro* intestinal quadricellular model. Daily supplementation with these two SynComs modulated the composition of the gut microbiota and the gut physiology differently, particularly the intestinal immune signatures. In conclusion, the functional profile of bacteria within the HM microbiota may induce distinct developmental profiles of gut physiology in infants.
