## Supplemental Table S3 for "Human milk bacteria assembled into functionally distinct synthetic communities in infant formula differently affect intestinal physiology and microbiota in neonatal mini-piglets"

### Sheet: OTU_diff abund_Formula fed
Supplemental Table S3. Differential abundances of OTUs in the ileum, colon and feces at PND24 and the feces at PND8 of formula-fed (CRTL, AI and HI) piglets.
Site	Phylum	Family	Genus	Species	OTU ID 1	CTRL vs AI		CTRL vs HI		AI vs HI
						p-adjusted	log2 (Fold Change)2	p-adjusted	log2 (Fold Change)2	p-adjusted	log2 (Fold Change)2
Ileum PND24	Actinomycetota	Actinomycetaceae	Winkia	Winkia neuii	127	<0.001	-7.66			<0.001	7.67
Ileum PND24	Actinomycetota	Bifidobacteriaceae	Bifidobacterium	Bifidobacterium bifidum	172	0.007	-4.89
Ileum PND24	Actinomycetota	Bifidobacteriaceae	Bifidobacterium	Bifidobacterium breve	99	<0.001	-7.11			<0.001	6.82
Ileum PND24	Actinomycetota	Bifidobacteriaceae	Bifidobacterium	Bifidobacterium breve	184	<0.001	-6.12
Ileum PND24	Actinomycetota	Bifidobacteriaceae	Bifidobacterium	Bifidobacterium breve	205			<0.001	-8.54	<0.001	-8.83
Ileum PND24	Actinomycetota	Corynebacteriaceae	Corynebacterium	Multi-affiliation	78	<0.001	-9.16	<0.001	-6.99	0.002	2.18
Ileum PND24	Actinomycetota	Eggerthellaceae	Paraeggerthella	Multi-affiliation	208			<0.001	15.94	<0.001	15.03
Ileum PND24	Actinomycetota	Micrococcaceae	Rothia	Rothia mucilaginosa	209	0.016	-5.20
Ileum PND24	Bacteroidota	Bacteroidaceae	Bacteroides	Bacteroides caecigallinarum	224			<0.001	16.35	<0.001	16.16
Ileum PND24	Bacteroidota	Bacteroidaceae	Bacteroides	Bacteroides gallinaceum	340	<0.001	14.86	<0.001	14.88
Ileum PND24	Bacteroidota	Bacteroidaceae	Bacteroides	Bacteroides ovatus	141	<0.001	-12.89			<0.001	42.15
Ileum PND24	Bacteroidota	Bacteroidaceae	Bacteroides	Bacteroides ovatus	242			0.01	-8.87	<0.001	-38.87
Ileum PND24	Bacteroidota	Bacteroidaceae	Bacteroides	Bacteroides uniformis	16			0.038	-4.15
Ileum PND24	Bacteroidota	Bacteroidaceae	Bacteroides	Prevotella heparinolytica	418	0.006	15.04			0.002	-15.37
Ileum PND24	Bacteroidota	Bacteroidaceae	Bacteroides	unknown species	225	<0.001	15.49	<0.001	15.51
Ileum PND24	Bacteroidota	Bacteroidaceae	Bacteroides	unknown species	260	<0.001	18.22			<0.001	-16.25
Ileum PND24	Bacteroidota	Bacteroidaceae	Bacteroides	unknown species	309					<0.001	-27.46
Ileum PND24	Bacteroidota	Bacteroidaceae	Phocaeicola	unknown species	198	<0.001	15.15	<0.001	15.16
Ileum PND24	Bacteroidota	Barnesiellaceae	Barnesiella	unknown species	238			<0.001	15.09	<0.001	14.72
Ileum PND24	Bacteroidota	Marinifilaceae	Butyricimonas	Butyricimonas virosa	98	<0.001	-12.29	<0.001	-13.07
Ileum PND24	Bacteroidota	Muribaculaceae	Duncaniella	Duncaniella muris	55	<0.001	-13.41	<0.001	-12.49
Ileum PND24	Bacteroidota	Muribaculaceae	Muribaculum	unknown species	139	<0.001	14.54			<0.001	-15.29
Ileum PND24	Bacteroidota	Muribaculaceae	unknown genus	unknown species	244			<0.001	11.91	<0.001	11.52
Ileum PND24	Bacteroidota	Muribaculaceae	unknown genus	unknown species	289			<0.001	-12.51	<0.001	-41.79
Ileum PND24	Bacteroidota	Muribaculaceae	unknown genus	unknown species	399	<0.001	15.53	<0.001	15.54
Ileum PND24	Bacteroidota	Muribaculaceae	unknown genus	unknown species	519	<0.001	16.64	<0.001	16.66
Ileum PND24	Bacteroidota	Prevotellaceae	Alloprevotella	unknown species	117	<0.001	14.88			<0.001	-14.52
Ileum PND24	Bacteroidota	Prevotellaceae	Alloprevotella	unknown species	140	0.008	17.78			0.018	-15.54
Ileum PND24	Bacteroidota	Prevotellaceae	Alloprevotella	unknown species	155	<0.001	-12.68	<0.001	-13.42
Ileum PND24	Bacteroidota	Prevotellaceae	Alloprevotella	unknown species	166	<0.001	13.87			<0.001	-13.37
Ileum PND24	Bacteroidota	Prevotellaceae	Alloprevotella	unknown species	337					<0.001	-40.97
Ileum PND24	Bacteroidota	Prevotellaceae	Alloprevotella	unknown species	365			0.048	19.05
Ileum PND24	Bacteroidota	Prevotellaceae	Alloprevotella	unknown species	429					<0.001	-33.74
Ileum PND24	Bacteroidota	Prevotellaceae	Prevotella	unknown species	388			<0.001	-14.31	<0.001	-44.29
Ileum PND24	Bacteroidota	Prevotellaceae	Prevotella NK3B31 grp	unknown species	202	0.017	-11.21	0.003	-12.09
Ileum PND24	Bacteroidota	Prevotellaceae	Prevotella NK3B31 grp	unknown species	178			<0.001	18.55	<0.001	16.07
Ileum PND24	Bacteroidota	Prevotellaceae	Prevotella NK3B31 grp	unknown species	302	0.002	-11.53	<0.001	-11.52
Ileum PND24	Bacteroidota	Rikenellaceae	Rikenella	unknown species	291			0.006	-11.68	<0.001	-41.25
Ileum PND24	Bacteroidota	Rikenellaceae	Rikenellaceae RC9 gut grp	unknown species	176			<0.001	-11.59	<0.001	-31.35
Ileum PND24	Bacteroidota	Rikenellaceae	Rikenellaceae RC9 gut grp	unknown species	235	<0.001	15.32	<0.001	15.35
Ileum PND24	Bacteroidota	Rikenellaceae	Rikenellaceae RC9 gut grp	unknown species	304			0.028	-12.44
Ileum PND24	Bacteroidota	Tannerellaceae	Parabacteroides	Parabacteroides distasonis	390	0.002	-11.53	<0.001	-14.08
Ileum PND24	Bacteroidota	Tannerellaceae	Parabacteroides	unknown species	441	<0.001	-12.43	<0.001	-11.55
Ileum PND24	Bacteroidota	Tannerellaceae	Parabacteroides	unknown species	607			<0.001	-10.88	<0.001	-40.88
Ileum PND24	Bacteroidota	Tannerellaceae	Parabacteroides	unknown species	757	0.011	-11.41			<0.001	32.95
Ileum PND24	Desulfobacterota	Desulfovibrionaceae	Bilophila	Bilophila wadsworthia	217			<0.001	14.76	<0.001	14.83
Ileum PND24	Desulfobacterota	Desulfovibrionaceae	Desulfovibrio	Brachyspira sp.	107			<0.001	-13.02	<0.001	-42.86
Ileum PND24	Bacillota	Anaerovoracaceae	Lentihominibacter	unknown species	192			<0.001	-10.39	<0.001	-40.39
Ileum PND24	Bacillota	Butyricicoccaceae	Butyricicoccus	unknown species	612	<0.001	-11.52			<0.001	39.35
Ileum PND24	Bacillota	Christensenellaceae	Christensenellaceae R'-7 grp	unknown species	222	<0.001	15.65	<0.001	15.67
Ileum PND24	Bacillota	Christensenellaceae	Christensenellaceae R'-7 grp	unknown species	262	<0.001	-11.79	<0.001	-11.74
Ileum PND24	Bacillota	Clostridiaceae	Clostridium	Clostridium porci	274			<0.001	-10.75	<0.001	-40.75
Ileum PND24	Bacillota	Clostridiaceae	Clostridium sensu stricto 1	unknown species	103			<0.001	-4.95
Ileum PND24	Bacillota	Lachnospiraceae	Faecalimonas	unknown species	317			0.028	-12.47	<0.001	-33.89
Ileum PND24	Bacillota	Lachnospiraceae	Blautia	Blautia obeum	148					0.025	-5.01
Ileum PND24	Bacillota	Lachnospiraceae	Blautia	Blautia wexlerae	220	<0.001	15.21			<0.001	-15.61
Ileum PND24	Bacillota	Lachnospiraceae	Blautia	unknown species	199	<0.001	15.93			<0.001	-18.63
Ileum PND24	Bacillota	Lachnospiraceae	Coprococcus	Coprococcus comes	246	<0.001	14.71			<0.001	-16.72
Ileum PND24	Bacillota	Lachnospiraceae	Eubacterium fissicatena grp	unknown species	26			0.013	-2.73
Ileum PND24	Bacillota	Lachnospiraceae	Eubacterium hallii grp	unknown species	126	<0.001	-14.31	<0.001	-11.95
Ileum PND24	Bacillota	Lachnospiraceae	Faecalimonas	unknown species	197	0.001	-11.06			<0.001	41.06
Ileum PND24	Bacillota	Lachnospiraceae	Faecalimonas	unknown species	454			0.026	-12.11
Ileum PND24	Bacillota	Lachnospiraceae	Lachnoclostridium	bacterium NLAE-zl-H519	67					0.035	-2.93
Ileum PND24	Bacillota	Lachnospiraceae	Ruminococcus	Ruminococcus gnavus	90			<0.001	14.69	<0.001	17.18
Ileum PND24	Bacillota	Lactobacillaceae	Limosilactobacillus	Lactobacillus coleohominis	281	<0.001	3.8			0.009	-2.74
Ileum PND24	Bacillota	Oscillospiraceae	Colidextribacter	unknown species	550			0.006	-10.13	<0.001	-40.13
Ileum PND24	Bacillota	Oscillospiraceae	Oscillospira	unknown species	322			0.006	-11.81	<0.001	-41.42
Ileum PND24	Bacillota	Peptococcaceae	Peptococcus	unknown species	287	0.002	14.99			<0.001	-18.39
Ileum PND24	Bacillota	Peptostreptococcaceae	Intestinibacter	Intestinibacter bartlettii	571	0.049	-5.82
Ileum PND24	Bacillota	Peptostreptococcaceae	Romboutsia	unknown species	7	0.043	-3.21	0.002	-3.93
Ileum PND24	Bacillota	Peptostreptococcaceae	Romboutsia	unknown species	908	0.043	-4.98	<0.001	-6.57
Ileum PND24	Bacillota	Ruminococcaceae	Ruminococcus	Ruminococcus bromii	495	0.006	16.07	0.003	16.09
Ileum PND24	Bacillota	Staphylococcaceae	Staphylococcus	Staphylococcus aureus	108	<0.001	-8.32			<0.001	9.22
Ileum PND24	Bacillota	Staphylococcaceae	Staphylococcus	Staphylococcus capitis	41			<0.001	-3.21	<0.001	-3.69
Ileum PND24	Bacillota	Staphylococcaceae	Staphylococcus	Staphylococcus haemolyticus	94	<0.001	-3.96			<0.001	5.31
Ileum PND24	Bacillota	Streptococcaceae	Lactococcus	Lactococcus lactis	19	0.004	4.07
Ileum PND24	Bacillota	Streptococcaceae	Streptococcus	Multi-affiliation	102			0.004	-5.32	0.005	-5.18
Ileum PND24	Bacillota	Turicibacteraceae	Turicibacter	Turicibacter sanguinis	75			0.025	-3.65
Ileum PND24	Bacillota	UCG'-10	unknown genus	unknown species	173			<0.001	16.18	<0.001	15.92
Ileum PND24	Bacillota	unknown family	unknown genus	unknown species	133	0.003	-13.32	<0.001	-14.48
Ileum PND24	Bacillota	unknown family	unknown genus	unknown species	137	<0.001	-13.59	<0.001	-12.31
Ileum PND24	Pseudomonadota	Sutterellaceae	Parasutterella	unknown species	451					<0.001	-28.82
Ileum PND24	Pseudomonadota	Sutterellaceae	Sutterella	unknown species	476	0.045	14.72			0.003	-17.29
Colon PND24	Actinomycetota	Bifidobacteriaceae	Bifidobacterium	Bifidobacterium breve	99	0.012	-4.51			0.012	4.37
Colon PND24	Actinomycetota	Corynebacteriaceae	Corynebacterium	Multi-affiliation	78	<0.001	-4.67	0.013	-3.52
Colon PND24	Bacteroidota	Bacteroidaceae	Bacteroides	unknown species	225	<0.001	-22.37	<0.001	-22.77
Colon PND24	Bacteroidota	Marinifilaceae	Butyricimonas	Butyricimonas virosa	98	<0.001	-43.64	<0.001	-35.7
Colon PND24	Bacteroidota	Prevotellaceae	Alloprevotella	unknown species	132	<0.001	-33.21	<0.001	-31.7
Colon PND24	Bacteroidota	Prevotellaceae	Alloprevotella	unknown species	140					<0.001	22.93
Colon PND24	Bacteroidota	Prevotellaceae	Alloprevotella	unknown species	365			0.038	23.8
Colon PND24	Bacteroidota	Prevotellaceae	Alloprevotella	unknown species	1886	0.001	29.44	0.002	29.44
Colon PND24	Bacteroidota	Prevotellaceae	Prevotella NK3B31 grp	unknown species	202	<0.001	-45.47	<0.001	-49.19
Colon PND24	Bacteroidota	Prevotellaceae	Prevotella_7	unknown species	123	0.016	9
Colon PND24	Bacteroidota	Rikenellaceae	Alistipes	Alistipes shahii	51	0.001	-6.87			<0.001	7.21
Colon PND24	Bacteroidota	Rikenellaceae	Rikenellaceae RC9 gut grp	unknown species	304	<0.001	-46.28	<0.001	-45.33
Colon PND24	Bacteroidota	Rikenellaceae	unknown genus	unknown species	61	0.041	-5.78	0.026	-6.38
Colon PND24	Bacteroidota	Tannerellaceae	Parabacteroides	Parabacteroides distasonis	390					0.046	-9.25
Colon PND24	Desulfobacterota	Desulfovibrionaceae	Mailhella	Desulfovibrio sp.	349	<0.001	29.07			<0.001	-34.17
Colon PND24	Bacillota	Lachnospiraceae	Blautia	Multi-affiliation	80	0.041	-4.11	0.005	-5.11
Colon PND24	Bacillota	Lactobacillaceae	Leuconostoc	Leuconostoc lactis	24	0.039	2.7
Colon PND24	Bacillota	Lactobacillaceae	Limosilactobacillus	Lactobacillus coleohominis	281	0.044	3.03
Colon PND24	Bacillota	Peptococcaceae	Peptococcus	unknown species	287	<0.001	-21.17	<0.001	-20.6
Colon PND24	Bacillota	Peptostreptococcaceae	Romboutsia	unknown species	436	<0.001	-15.05			<0.001	-17.24
Colon PND24	Bacillota	Peptostreptococcaceae	Romboutsia	unknown species	1486	<0.001	-14.9	<0.001	-17.73
Colon PND24	Bacillota	Ruminococcaceae	Ruminococcus	Ruminococcus bromii	495	<0.001	23.2			<0.001	-22.59
Colon PND24	Bacillota	Staphylococcaceae	Staphylococcus	Staphylococcus aureus	108	<0.001	-4.76			<0.001	5.26
Colon PND24	Bacillota	Staphylococcaceae	Staphylococcus	Staphylococcus haemolyticus	94	0.038	-2.85			0.008	3.23
Colon PND24	Bacillota	Streptococcaceae	Lactococcus	Lactococcus lactis	19	0.039	3.67			<0.001	-5.07
Colon PND24	Bacillota	Streptococcaceae	Lactococcus	Lactococcus raffinolactis	703	<0.001	-20.27			<0.001	20.64
Colon PND24	Bacillota	unknown family	unknown genus	unknown species	133	<0.001	-28.93			<0.001	30.05
Colon PND24	Pseudomonadota	Enterobacteriaceae	Klebsiella	unknown species	401					0.029	-5.26
Colon PND24	Pseudomonadota	Neisseriaceae	Neisseria	Neisseria dentiae	408			<0.001	16.46	<0.001	15.34
Colon PND24	Pseudomonadota	Pasteurellaceae	Actinobacillus	Actinobacillus indolicus	1015	0.002	-15.97	0.006	-15.22
Colon PND24	Pseudomonadota	Pasteurellaceae	Actinobacillus	Actinobacillus indolicus	1093	0.005	-15.22			0.001	16.22
Colon PND24	Pseudomonadota	Pasteurellaceae	Actinobacillus	Actinobacillus minor	487	<0.001	-15.66			<0.001	16.41
Colon PND24	Pseudomonadota	Pasteurellaceae	Actinobacillus	Actinobacillus porcinus	277			<0.001	-14.62	<0.001	-14.81
Colon PND24	Pseudomonadota	Sutterellaceae	Parasutterella	unknown species	451	0.001	-27.25	<0.001	-34.47
Colon PND24	Pseudomonadota	Sutterellaceae	Sutterella	Sutterella parvirubra	905			0.002	-29.48	<0.001	-30.45
Colon PND24	Pseudomonadota	Sutterellaceae	Sutterella	unknown species	476	<0.001	23.01			<0.001	-21.47
Feces PND24	Actinomycetota	Actinomycetaceae	Winkia	Winkia neuii	127	<0.001	-5.39			0.001	5.26
Feces PND24	Actinomycetota	Bifidobacteriaceae	Bifidobacterium	Bifidobacterium breve	99	0.001	-4.95			0.003	4.82
Feces PND24	Actinomycetota	Corynebacteriaceae	Corynebacterium	Multi-affiliation	78	<0.001	-6.2	<0.001	-4.61
Feces PND24	Actinomycetota	Eggerthellaceae	Eggerthella	Eggerthella lenta	1155	<0.001	-38.39	<0.001	-36.67
Feces PND24	Bacteroidota	Bacteroidaceae	Bacteroides	Bacteroides pyogenes	66			<0.001	16.12	<0.001	13.41
Feces PND24	Bacteroidota	Bacteroidaceae	Bacteroides	Bacteroides pyogenes	1073			0.015	-19.82	0.01	-19.77
Feces PND24	Bacteroidota	Bacteroidaceae	Bacteroides	Bacteroides pyogenes	1555	0.038	18.07	0.049	17.8
Feces PND24	Bacteroidota	Bacteroidaceae	Bacteroides	Bacteroides pyogenes	2553	0.01	20.39	0.011	20.26
Feces PND24	Bacteroidota	Bacteroidaceae	Bacteroides	Prevotella heparinolytica	120					0.028	4.86
Feces PND24	Bacteroidota	Bacteroidaceae	Bacteroides	unknown species	260	0.042	6.21
Feces PND24	Bacteroidota	Barnesiellaceae	Barnesiella	unknown species	111	<0.001	21.34			0.013	-15.85
Feces PND24	Bacteroidota	Marinifilaceae	Butyricimonas	Butyricimonas virosa	98			<0.001	36.15	<0.001	44.03
Feces PND24	Bacteroidota	Muribaculaceae	Muribaculum	unknown species	135			<0.001	9.82	0.001	7.92
Feces PND24	Bacteroidota	Muribaculaceae	Muribaculum	unknown species	139			<0.001	9.34	0.002	7.5
Feces PND24	Bacteroidota	Muribaculaceae	Sodaliphilus	Sodaliphilus pleomorphus	500	<0.001	-34.89			<0.001	34.38
Feces PND24	Bacteroidota	Prevotellaceae	Alloprevotella	unknown species	140			0.004	19	<0.001	33.09
Feces PND24	Bacteroidota	Prevotellaceae	Alloprevotella	unknown species	866	<0.001	-20.65			<0.001	20.49
Feces PND24	Bacteroidota	Prevotellaceae	Alloprevotella	unknown species	1886	0.014	-24.12			0.019	24.02
Feces PND24	Bacteroidota	Prevotellaceae	Prevotella	Prevotella sp.	159	<0.001	-43.82	<0.001	-43.01
Feces PND24	Bacteroidota	Prevotellaceae	Prevotella	unknown species	211			<0.001	23.08	<0.001	24.24
Feces PND24	Bacteroidota	Prevotellaceae	Prevotella_7	unknown species	123	0.032	8.2			0.039	-7.79
Feces PND24	Bacteroidota	Prevotellaceae	Prevotellaceae NK3B31 grp	unknown species	97			0.014	-6.96
Feces PND24	Bacteroidota	Rikenellaceae	Alistipes	Alistipes shahii	51	<0.001	-8.77			<0.001	7.51
Feces PND24	Bacteroidota	Rikenellaceae	Rikenellaceae RC9 gut grp	unknown species	176	<0.001	-34.62	<0.001	-39.44
Feces PND24	Bacteroidota	Rikenellaceae	Rikenellaceae RC9 gut grp	unknown species	304	<0.001	-46.59	<0.001	-47.51
Feces PND24	Bacteroidota	Rikenellaceae	unknown genus	unknown species	61	0.012	-6.12
Feces PND24	Desulfobacterota	Desulfovibrionaceae	Mailhella	Desulfovibrio sp.	349	<0.001	28.67			<0.001	-32.83
Feces PND24	Bacillota	Christensenellaceae	Christensenella	Christensenella sp.	909			0.028	-6.47
Feces PND24	Bacillota	Christensenellaceae	Christensenellaceae R'-7 grp	unknown species	421	<0.001	-34.09	<0.001	-32.6
Feces PND24	Bacillota	Clostridiaceae	Clostridium sensu stricto 1	Multi-affiliation	1039			<0.001	-18.57	<0.001	-18.52
Feces PND24	Bacillota	Clostridiaceae	Clostridium sensu stricto 2	unknown species	103					0.007	-4.51
Feces PND24	Bacillota	Lachnospiraceae	Blautia	Blautia glucerasea	280	0.032	-3.66
Feces PND24	Bacillota	Lachnospiraceae	Blautia	Multi-affiliation	80	0.049	-3.92	0.007	-4.64
Feces PND24	Bacillota	Lachnospiraceae	Faecalicatena	Faecalicatena faecalis	608					0.01	-3.43
Feces PND24	Bacillota	Lachnospiraceae	Faecalimonas	unknown species	197					0.05	4.65
Feces PND24	Bacillota	Lachnospiraceae	Lachnospiraceae UCG'-4	unknown species	709	<0.001	-34.46	<0.001	-34.59
Feces PND24	Bacillota	Lactobacillaceae	Lactobacillus	Multi-affiliation	680	0.003	22.09	0.003	21.91
Feces PND24	Bacillota	Lactobacillaceae	Leuconostoc	Leuconostoc lactis	24	0.02	2.76
Feces PND24	Bacillota	Lactobacillaceae	Limosilactobacillus	Lactobacillus coleohominis	281	<0.001	4.17
Feces PND24	Bacillota	Peptococcaceae	Peptococcus	Peptococcus simiae	254			<0.001	20.5	<0.001	14.4
Feces PND24	Bacillota	Peptococcaceae	Peptococcus	unknown species	287	<0.001	-21.5	<0.001	-22.07
Feces PND24	Bacillota	Peptostreptococcaceae	Romboutsia	unknown species	436	<0.001	-15.09	<0.001	-16.55
Feces PND24	Bacillota	Peptostreptococcaceae	Romboutsia	unknown species	1486			<0.001	-17.04	<0.001	-16.99
Feces PND24	Bacillota	Ruminococcaceae	Ruminococcus	Ruminococcus bromii	495	<0.001	22.32			<0.001	-22.54
Feces PND24	Bacillota	Staphylococcaceae	Staphylococcus	Staphylococcus aureus	108	<0.001	-6.3			<0.001	6.45
Feces PND24	Bacillota	Staphylococcaceae	Staphylococcus	Staphylococcus haemolyticus	94	0.008	-3.34			0.013	3.19
Feces PND24	Bacillota	Streptococcaceae	Lactococcus	Lactococcus lactis	19	<0.001	4.71			0.01	-3.64
Feces PND24	Bacillota	Streptococcaceae	Lactococcus	Lactococcus raffinolactis	703	<0.001	-21.02			<0.001	20.55
Feces PND24	Bacillota	unknown family	unknown genus	unknown species	133	<0.001	-31.08	<0.001	-32.44
Feces PND24	Pseudomonadota	Pasteurellaceae	Actinobacillus	Actinobacillus minor	487	<0.001	15.32	<0.001	15.09
Feces PND24	Pseudomonadota	Pasteurellaceae	Actinobacillus	Actinobacillus porcinus	277	<0.001	14.92			<0.001	-25.25
Feces PND24	Pseudomonadota	Sutterellaceae	Parasutterella	unknown species	451			<0.001	-33.93	<0.001	-33.89
Feces PND24	Pseudomonadota	Sutterellaceae	Sutterella	Sutterella parvirubra	905			<0.001	-28.74	0.001	-28.73
Feces PND24	Pseudomonadota	Sutterellaceae	Sutterella	unknown species	476	<0.001	21.51			<0.001	-20.85
Feces PND8	Actinobacteriota	Bifidobacteriaceae	Bifidobacterium	Bifidobacterium breve	99	0.003	-6.71
Feces PND8	Actinobacteriota	Corynebacteriaceae	Corynebacterium	Corynebacterium stimulans/striatum	78	<0.001	-4.74
Feces PND8	Actinobacteriota	Eggerthellaceae	Eggerthella	Eggerthella lenta	1155	<0.001	-19.74	0.004	-22.60
Feces PND8	Bacteroidota	Bacteroidaceae	Bacteroides	Prevotella heparinolytica	418	<0.001	-18.31	<0.001	-16.23
Feces PND8	Bacteroidota	Barnesiellaceae	Barnesiella	unknown species	111	<0.001	24.12			0.020	-16.32
Feces PND8	Bacteroidota	Marinifilaceae	Butyricimonas	Butyricimonas virosa	98	<0.001	-21.47	0.010	-12.68
Feces PND8	Bacteroidota	Muribaculaceae	Muribaculum	unknown species	139	<0.001	19.10	<0.001	18.55
Feces PND8	Bacteroidota	Muribaculaceae	Sodaliphilus	Sodaliphilus pleomorphus	500	0.002	-20.98
Feces PND8	Bacteroidota	Muribaculaceae	Sodaliphilus	unknown species	188	<0.001	-23.04	0.004	-13.37
Feces PND8	Bacteroidota	Prevotellaceae	Alloprevotella	gut metagenome	490	0.002	-17.81	<0.001	-20.35
Feces PND8	Bacteroidota	Prevotellaceae	Alloprevotella	unknown species	140					<0.001	27.70
Feces PND8	Bacteroidota	Prevotellaceae	Alloprevotella	unknown species	143			0.007	-6.55
Feces PND8	Bacteroidota	Prevotellaceae	Alloprevotella	unknown species	866			<0.001	19.99	0.002	16.41
Feces PND8	Bacteroidota	Prevotellaceae	Prevotella	Prevotella sp.	159	<0.001	-18.02	<0.001	-16.50
Feces PND8	Bacteroidota	Prevotellaceae	Prevotella_7	unknown species	123	<0.001	21.04
Feces PND8	Bacteroidota	Prevotellaceae	Prevotella_7	unknown species	123					<0.001	-15.21
Feces PND8	Bacteroidota	Rikenellaceae	Alistipes	Alistipes shahii	51	<0.001	-11.39			0.002	9.30
Feces PND8	Bacteroidota	Rikenellaceae	Rikenellaceae RC9 gut grp	unknown species	176	<0.001	-14.55	<0.001	-18.27
Feces PND8	Bacteroidota	Rikenellaceae	Rikenellaceae RC9 gut grp	unknown species	187	<0.001	-19.48	<0.001	-22.23
Feces PND8	Bacteroidota	Rikenellaceae	Rikenellaceae RC9 gut grp	unknown species	227	<0.001	-20.52	<0.001	-19.41
Feces PND8	Bacteroidota	Rikenellaceae	unknown genus	unknown species	61			0.010	-7.51
Feces PND8	Firmicutes	Clostridiaceae	Clostridium	Clostridium porci	20					0.047	-3.97
Feces PND8	Firmicutes	Enterococcaceae	Enterococcus	Enterococcus gallinarum/casseliflavus	572	0.024	5.28
Feces PND8	Firmicutes	Enterococcaceae	Enterococcus	Multi-affiliation	22	0.004	3.97
Feces PND8	Firmicutes	Eubacteriales incertae sedis	Eubacteriales Family XIII	unknown species	113	0.024	3.31
Feces PND8	Firmicutes	Lachnospiraceae	Anaerotignum	unknown species	266			<0.001	21.05
Feces PND8	Firmicutes	Lachnospiraceae	Anaerotignum	unknown species	266					<0.001	22.95
Feces PND8	Firmicutes	Lachnospiraceae	Blautia	unknown species	199	<0.001	19.33			<0.001	-20.06
Feces PND8	Firmicutes	Lachnospiraceae	CAG-56	unknown species	63	<0.001	-7.80
Feces PND8	Firmicutes	Lachnospiraceae	Enterocloster	Enterocloster aldenensis	2393	0.031	-3.2
Feces PND8	Firmicutes	Lactobacillaceae	Lactobacillus	Lactobacillus delbrueckii	169	<0.001	-13.88	<0.001	-13.77
Feces PND8	Firmicutes	Lactobacillaceae	Leuconostoc	Leuconostoc lactis	24	0.001	4.35			0.014	-3.87
Feces PND8	Firmicutes	Oscillospiraceae	Oscillospira	unknown species	92	0.017	-3.51
Feces PND8	Firmicutes	Oscillospiraceae	unknown genus	unknown species	128					<0.001	4.30
Feces PND8	Firmicutes	Ruminococcaceae	Negativibacillus	Negativibacillus massiliensis	70			<0.001	-8.94	0.004	-7.32
Feces PND8	Firmicutes	Ruminococcaceae	Ruminococcus	Ruminococcus bromii	495	<0.001	16.65			<0.001	-19.21
Feces PND8	Firmicutes	Staphylococcaceae	Staphylococcus	Staphylococcus aureus	108	<0.001	-5.09			0.010	4.57
Feces PND8	Firmicutes	Streptococcaceae	Streptococcus	Streptococcus suis	232			0.046	-5.55
Feces PND8	Firmicutes	UCG-1	unknown genus	unknown species	173	<0.001	21.19	<0.001	21.20
Feces PND8	Firmicutes	unknown family	unknown genus	unknown species	137	<0.001	21.4	<0.001	20.37
Feces PND8	Fusobacteriota	Fusobacteriaceae	Fusobacterium	Fusobacterium necrophorum	91	0.003	-12.26	<0.001	-19.90
Feces PND8	Proteobacteria	Enterobacteriaceae	Citrobacter	Citrobacter freundii	1191					<0.001	-27.39
1 OTU ID in bold indicates that this OTU potentialy corresponded to a strain present in SynCom AI and/or HI (see Table 1)
2 Log2 Fold Change, the FoldChange indicates the significant differential abundance of bacteria (at OTU level) in the first cited group compared to the second cited group. For example, Winkia (OTU id 127) abundance is lower in CTRL than AI (Deseq analysis)
