## Supplemental Table S4 for "Human milk bacteria assembled into functionally distinct synthetic communities in infant formula differently affect intestinal physiology and microbiota in neonatal mini-piglets"

### Sheet: Feuil1
Supplemental Table S4. Relative abundances of families and genera in the feces at PND8 and in the ileum, colon and feces at PND24 of formula-fed (CRTL, AI and HI) piglets and sow milk-fed (SM) piglets, and the differential abundance between formula-fed and sow milk-fed groups (log2 fold change).
Phylum	Family	Genus	SM vs CTRL			SM vs AI			SM vs HI			Abundance (%)
			p-adjusted	log2 (Fold Change)		p-adjusted	log2 (Fold Change)		p-adjusted	log2 (Fold Change)		CTRL	AI	HI	SM
FECES PND8
Actinomycetota	Actinomycetaceae					0.049	2.74					0.4037	0.0346	0.0488	0.1601
	Bifidobacteriaceae					0.004	-4.1					0.0344	0.1209	0.0112	0.0087
	Corynebacteriaceae		< 0.001	-3.3		0.008	-2.6		0.016	-2.44		0.6827	0.4119	0.3292	0.0461
	Eggerthellaceae		< 0.001	-3.71		< 0.001	-3.31		< 0.001	-2.66		0.5928	0.4219	0.2607	0.042
Bacteroidota	Marinifilaceae		< 0.001	20.97					0.043	8.53		<0.0001	0.1707	0.0002	0.0675
	Muribaculaceae		0.025	-3.05								2.7424	1.5935	1.8781	0.3177
	Prevotellaceae		0.002	5.2								0.1511	3.5725	3.5217	4.6406
	Tannerellaceae		0.004	-3.41		< 0.001	-5.43		< 0.001	-4.8		0.4895	2.0659	1.111	0.0342
Deferribacterota	Deferribacteraceae								0.039	-7.19		0.0041	0.027	0.0798	<0.0001
Desulfobacterota	Desulfovibrionaceae								0.011	-1.78		1.5234	1.4405	1.8896	0.5299
Bacillota	Clostridium methylpentosum grp		< 0.001	-2.95		0.001	-2.51					0.1311	0.0967	0.048	0.0165
	Aerococcaceae					0.026	4.44					0.0006	<0.0001	0.0185	0.0073
	Anaerovoracaceae					0.003	2					1.549	0.8813	1.2431	2.6708
	Butyricicoccaceae		< 0.001	-2.64		0.006	-1.99		0.005	-2.08		0.6123	0.3538	0.3523	0.079
	Christensenellaceae		0.005	-3.42		0.004	-3.52					0.6506	0.6712	0.2313	0.0521
	Enterococcaceae		< 0.001	-5.57		0.026	-2.28		0.014	-2.53		10.268	1.4735	1.596	0.2376
	Erysipelotrichaceae		< 0.001	-4.19		0.026	-2.21		0.002	-3.07		0.4559	0.1075	0.1728	0.0227
	Lachnospiraceae					0.01	-1.14		0.003	-1.35		21.141	21.675	27.620	10.085
	Lactobacillaceae		< 0.001	4.51		< 0.001	4.46		< 0.001	5.32		2.1601	1.7813	1.1816	38.205
	Oscillospiraceae		0.004	-1.38		< 0.001	-1.9		0.002	-1.51		4.342	5.6778	4.1443	1.3301
	Peptostreptococcaceae					< 0.001	3.16		0.002	2.85		1.2458	0.4256	0.5033	3.5098
Pseudomonadota	Nitrosomonadaceae								0.042	-3.7		0.0073	0.0069	0.0105	0.0005
	Pasteurellaceae		< 0.001	6.62		< 0.001	5.99		< 0.001	5.89		0.0033	0.0047	0.005	0.2161
Actinomycetota	Bifidobacteriaceae	Bifidobacterium				0.008	-3.88					0.0344	0.1209	0.0112	0.0087
	Corynebacteriaceae	Corynebacterium	< 0.001	-3.58		0.006	-2.69		0.035	-2.33		0.6816	0.4117	0.329	0.0461
Bacteroidota	Marinifilaceae	Butyricimonas	< 0.001	20.84								<0.0001	0.1707	0.0002	0.0675
	Muribaculaceae	Muribaculum	< 0.001	-17.25		< 0.001	-13.97		< 0.001	-15.57		0.0028	0.0003	0.0005	<0.0001
	Prevotellaceae	Prevotella	0.009	7		< 0.001	11.98		< 0.001	12.48		0.0249381	0.705722	2.42949	2.53571
	Prevotellaceae	Prevotellaceae UCG-003	0.037	6.63								0.0014	0.0235	0.0249	0.1006
	Rikenellaceae	Alistipes	< 0.001	9.27					0.009	7.39		0.0002	0.6927	0.0009	0.1272
	Rikenellaceae	dgA-11 gut grp	< 0.001	-19.84		< 0.001	-19.01		< 0.001	-22.75		0.0165	0.0075	0.0927	<0.0001
	Tannerellaceae	Parabacteroides	0.014	-3.13		< 0.001	-5.25		< 0.001	-4.66		0.4895	2.0659	1.111	0.0342
Deferribacterota	Deferribacteraceae	Mucispirillum							0.047	-7.45		0.0041	0.027	0.0798	<0.0001
Desulfobacterota	Desulfovibrionaceae	Desulfovibrio							0.029	-2.11		1.3464	0.9022	1.6498	0.3714
	Desulfovibrionaceae	Mailhella				0.004	-5.33		0.004	-5.65		0.0077	0.0236	0.0296	<0.0001
Bacillota	Acidaminococcaceae	Phascolarctobacterium	0.007	4.21								0.0021	0.011	0.0108	0.0327
	Anaerovoracaceae	Eubacterium nodatum grp	0.003	4.79		0.008	4.24		0.01	4.5		0.1425	0.2174	0.194	2.4602
	Anaerovoracaceae	Family XIII AD3011 grp	< 0.001	-6.28		< 0.001	-5.78		< 0.001	-6.44		0.9781	0.6044	0.7875	0.0074
	Butyricicoccaceae	Butyricicoccus	0.003	-2.54					0.035	-2		0.5811	0.2428	0.3442	0.079
	Butyricicoccaceae	UCG-008	0.009	-5.66		< 0.001	-7.52					0.0313	0.111	0.0081	<0.0001
	Christensenellaceae	Christensenellaceae R-7 grp	0.048	-3.17		0.012	-3.68					0.6089	0.6647	0.19	0.0508
	Enterococcaceae	Enterococcus	< 0.001	-5.33		0.026	-2.27		0.031	-2.43		10.268	1.4735	1.596	0.2376
	Erysipelotrichaceae	Clostridium innocuum grp	0.048	2.76								0.0032	0.0032	0.0059	0.0183
	Erysipelotrichaceae	Turicibacter	< 0.001	-6.37		0.002	-3.98		< 0.001	-5.42		0.4218	0.0812	0.1613	0.0035
	Family XI	Murdochiella	0.001	23.9		< 0.001	30.82		< 0.001	29.84		<0.0001	<0.0001	<0.0001	0.3064
	Lachnospiraceae	Eubacterium hallii grp	0.03	-5.32		0.006	-6.12		0.028	-5.58		0.0519	0.0653	0.0471	0.0005
	Lachnospiraceae	Blautia				0.001	-2.73		0.004	-2.66		4.1461	8.669	9.2399	1.2153
	Lachnospiraceae	CAG-56				< 0.001	-6.76					0.4227	0.5792	0.3691	0.0041
	Lachnospiraceae	Coprococcus				0.003	-6.9		0.038	-5.5		0.0889	0.234	0.0763	0.002
	Lachnospiraceae	Howardella	< 0.001	3.23		< 0.001	3.51		< 0.001	3.63		0.0268	0.0198	0.0188	0.171
	Lachnospiraceae	Hungatella	< 0.001	-4.65		< 0.001	-3.65		< 0.001	-4.17		1.5732	0.8111	1.1922	0.0525
	Lachnospiraceae	Marvinbryantia	< 0.001	-5.54		0.006	-3.96		0.022	-3.66		0.2824	0.0896	0.0688	0.0048
	Lactobacillaceae	Lactobacillus	< 0.001	7.42		< 0.001	6.25		< 0.001	7.34		0.2055	0.3661	0.1889	27.1725
	Lactobacillaceae	Leuconostoc	< 0.001	-4.43					0.029	-3.26		0.1797	0.0104	0.105	0.0074
	Lactobacillaceae	Ligilactobacillus	0.019	2.91		0.035	2.55		< 0.001	5.17		0.5546	0.5997	0.1254	3.3526
	Lactobacillaceae	Limosilactobacillus	< 0.001	3.13		< 0.001	3.61		< 0.001	3.63		1.2168	0.8044	0.7605	7.6683
	Oscillospiraceae	Flavonifractor	< 0.001	-3.83		< 0.001	-4.6		< 0.001	-4.59		0.2322	0.3408	0.3000	0.0143
	Oscillospiraceae	Intestinimonas				< 0.001	-2.87					0.3191	0.5805	0.2291	0.0758
	Oscillospiraceae	Oscillibacter	< 0.001	-5.49		0.01	-3.65					0.1120	0.0236	0.0128	0.0013
	Oscillospiraceae	Oscillospira				< 0.001	-5.68		< 0.001	-5.2		0.0723	0.4949	0.3589	0.0085
	Oscillospiraceae	UCG-005				0.006	-4.14		0.022	-3.88		1.1049	1.9561	1.4872	0.0848
	Peptostreptococcaceae	Intestinibacter	< 0.001	-7.08		0.018	-4.93					0.3477	0.083	0.0557	0.0029
	Peptostreptococcaceae	Peptostreptococcus	0.003	5.45		< 0.001	8.7		< 0.001	6.42		0.0804	0.0091	0.0471	3.0419
	Ruminococcaceae	Anaerotruncus				0.022	-3.07					0.0026	0.0053	0.0029	<0.0001
	Ruminococcaceae	Candidatus Soleaferrea	< 0.001	-6.02		< 0.001	-6.76		< 0.001	-5.67		0.0865	0.1411	0.0627	0.0010
	Ruminococcaceae	Negativibacillus	0.001	7.4		0.013	5.7					0.0003	0.0007	0.1073	0.0299
	Ruminococcaceae	Phocea	< 0.001	-4.74		< 0.001	-4.95		0.004	-3.66		0.0183	0.0186	0.0094	<0.0001
	Ruminococcaceae	UBA1819	< 0.001	-3.81		< 0.001	-3		0.004	-2.74		1.9456	1.0888	0.8633	0.1129
Pseudomonadota	Enterobacteriaceae	Enterobacter	0.048	-5.46								0.0446	0.0039	0.0108	<0.0001
	Enterobacteriaceae	Klebsiella	0.031	-4.61		0.012	-4.98		0.004	-5.95		0.0235	0.019	0.0352	<0.0001
	Pasteurellaceae	Actinobacillus	< 0.001	6.56		< 0.001	6.35		< 0.001	6.18		0.0030	0.0032	0.0036	0.1967
ILEUM PND24
Actinomycetota	Actinomycetaceae					0.038	-1.85					0.0696935	0.485038	0.262418	0.0156726
	Atopobiaceae					0.031	3.33					0.00449887	0.00136728	0.00731483	0.00203393
	Corynebacteriaceae		< 0.001	-4.22		< 0.001	-4.22		< 0.001	-4.39		0.873399	1.61711	1.1338	0.0127154
	Micrococcaceae		0.001	-2.39		0.022	-1.68		0.005	-2.19		2.74305	3.17885	3.21396	0.137121
Bacteroidota	Bacteroidaceae		0.034	1.64		< 0.001	2.85					0.0692653	0.0791636	0.144941	0.0651926
	Muribaculaceae					0.014	2.94					0.00776646	0.00744745	0.00642385	0.00581887
	Rickenellaceae					0.038	2.86					0.0058162	0.00488978	0.00749042	0.00408031
Desulfobacterota	Desulfovibrionaceae		0.005	2.75		< 0.001	3.71		0.042	1.96		0.00351265	0.00388624	0.00653961	0.00755509
Bacillota	Clostridium methylpentosum grp					0.024	3.25					0.000289126	0.000334538	0.000209144	0.000479754
	Aerococcaceae								0.018	-4.27		0.0526635	0.0735816	0.19397	0.00124248
	Butyricicoccaceae								0.02	3.32		0.00197771	0.00173422	0.000572635	0.0014197
	Clostridiaceae		0.014	3.42		0.003	3.92					0.780007	0.90036	1.60382	2.92335
	Enterococcaceae		< 0.001	-5.75		< 0.001	-5.26		< 0.001	-6.01		7.120	11.504	8.304	0.0289
	Erysipelotrichaceae		< 0.001	5.99		< 0.001	5.99		0.026	2.91		0.144362	0.278411	1.06652	2.84837
	Lachnospiraceae		< 0.001	-1.87		< 0.001	-2.42		0.016	-1.34		0.298071	0.291855	0.439439	0.198829
	Lactobacillaceae		0.021	-1.54		< 0.001	3.36		< 0.001	2.89		63.0755	47.1705	47.5341	58.8158
	Oscillospiraceae		0.018	-1.66		< 0.001	-2.84		0.026	-1.53		0.0191857	0.0187182	0.0258859	0.0163175
	Peptostreptococcaceae		< 0.001	6.15		< 0.001	4.05		0.026	2.85		2.22558	10.1021	12.1278	30.3666
	Ruminococcaceae					< 0.001	-2.09					0.0668625	0.0843081	0.11811	0.044041
	Staphylococcaceae					0.005	-2.61		0.01	-2.63		0.115623	0.939717	0.454068	0.0117107
Fusobacteriota	Leptotrichiaceae		0.007	-5.96		0.042	-4.38					0.214429	0.349742	0.233255	0.00204474
Pseudomonadota	Enterobacteriaceae		< 0.001	-3.8		0.049	-2.23					3.41946	4.15306	1.66938	0.133522
	Moraxellaceae		< 0.001	-5.7		< 0.001	-4.69		< 0.001	-6.03		0.415786	0.770016	1.29109	0.0051074
	Neisseriaceae		0.001	-5.43		0.017	-4.04		0.026	-3.93		0.148049	0.20103	0.173683	0.00235587
Actinomycetota	Actinomycetaceae	Winkia				< 0.001	-3.98		0.007	-2.89		0.0463285	0.359371	0.170004	0.00825533
	Corynebacteriaceae	Corynebacterium	< 0.001	-4.85		< 0.001	-5.88		< 0.001	-5.37		0.872706	1.61655	1.1338	0.0122357
	Micrococcaceae	Rothia	< 0.001	-2.98		< 0.001	-3.44		< 0.001	-3.16		2.73303	3.16477	3.19249	0.137121
Desulfobacterota	Desulfovibrionaceae	Desulfovibrio	0.042	2.49		0.011	2.91					0.00241375	0.00244952	0.00388187	0.00656141
Bacillota	Aerococcaceae	Globicatella				0.034	-4.95		0.013	-5.7		0.0479955	0.0704067	0.140753	0.00124248
	Clostridiaceae	Clostridium sensu stricto 1	< 0.001	4.81		< 0.001	4.58					0.134817	0.183922	0.679212	1.73734
	Enterococcaceae	Enterococcus	< 0.001	-6.56		< 0.001	-7.05		< 0.001	-6.83		7.11951	11.5044	8.30398	0.028808
	Erysipelotrichaceae	Turicibacter	< 0.001	5.45		< 0.001	5.25					0.144362	0.278077	1.06652	2.84837
	Gemellaceae	Gemella	0.029	-1.87		0.006	-2.17		0.003	-2.37		0.146306	0.184221	0.201572	0.013717
	Lachnospiraceae	Howardella	< 0.001	5.57		< 0.001	4.29		< 0.001	5.05		0.00767934	0.0127863	0.0109037	0.103736
	Lactobacillaceae	Lactobacillus	< 0.001	2.3		< 0.001	2.41		< 0.001	2.59		23.532	23.0943	23.5087	48.7997
	Lactobacillaceae	Leuconostoc	< 0.001	-8.84		< 0.001	-6.87		< 0.001	-7.54		8.86386	3.13136	3.70934	0.00844036
	Oscillospiraceae	Intestinimonas	0.044	3.19								<0.0001	0.00210869	0.00189321	0.00195541
	Peptostreptococcaceae	Peptostreptococcus				0.04	-3.16		0.03	-3.34		0.257142	0.267207	0.3719	0.0140501
	Peptostreptococcaceae	Romboutsia	0.005	5.08								0.0706291	0.284242	0.177173	0.848542
	Peptostreptococcaceae	Terrisporobacter	< 0.001	6.34		< 0.001	5.79		< 0.001	6.68		0.484107	1.02688	0.484283	15.6013
	Staphylococcaceae	Staphylococcus	0.045	-2.2		< 0.001	-4.89		< 0.001	-3.84		0.115623	0.939383	0.452919	0.0117107
	Streptococcaceae	Lactococcus	< 0.001	-7.85		0.004	-4.45		< 0.001	-6.82		1.96204	0.230965	1.00122	0.00401956
	Streptococcaceae	Streptococcus	0.009	-1.93		0.003	-2.13		0.013	-1.88		11.011	12.3884	11.7666	1.04546
Fusobacteriota	Leptotrichiaceae	Leptotrichia	0.008	-6.27		0.005	-6.48		0.037	-5.23		0.214429	0.349742	0.233255	0.00204474
Pseudomonadota	Enterobacteriaceae	Enterobacter	0.009	-6.33					0.015	-6.08		0.0759862	0.0414156	0.0832363	<0.0001
	Enterobacteriaceae	Escherichia-Shigella				0.018	-3.05					0.653756	3.80062	0.620131	0.121009
	Enterobacteriaceae	Klebsiella	0.003	-5.68		0.002	-5.8		< 0.001	-6.9		0.061461	0.116862	0.121034	<0.0001
	Moraxellaceae	Moraxella	< 0.001	-5.6		< 0.001	-6.41		< 0.001	-7.22		0.398941	0.762542	1.27464	0.00459347
	Neisseriaceae	Neisseria	0.003	-5.5		0.002	-5.47		0.004	-5.3		0.148049	0.20103	0.173683	0.00235587
COLON PND24
Actinomycetota	Actinomycetaceae					0.006	-2.81		0.002	-2.91		0.00573687	0.0320637	0.0407084	0.0047946
	Corynebacteriaceae		< 0.001	-3.5		< 0.001	-4.23		< 0.001	-3.91		0.0784085	0.156158	0.133261	0.00830997
	Eggerthellaceae		0.033	-1.77		0.005	-2.23		0.017	-1.87		0.0763184	0.112267	0.126016	0.0327276
	Micrococcaceae		< 0.001	-3.31		< 0.001	-2.92		< 0.001	-3.04		0.141762	0.140702	0.15414	0.0209293
Bacteroidota	Marinifilaceae		< 0.001	45.17					< 0.001	11.85		<0.0001	0.0899589	0.000222183	1.12002
	Muribaculaceae		< 0.001	-4.25		0.004	-3.21		0.002	-3.3		8.03744	4.71445	5.63726	0.538638
	Prevotellaceae					0.044	-3.19					2.93762	3.97017	3.94061	0.657735
Bacillota	Anaerovoracaceae		0.015	2.11		0.008	2.24					0.265547	0.293091	0.678269	1.70066
	Butyricicoccaceae		< 0.001	-3.62					0.003	-2.37		0.276132	0.0469939	0.157591	0.0294627
	Enterococcaceae		< 0.001	-7.22		< 0.001	-6.09		< 0.001	-6.46		3.76747	2.25988	2.48037	0.0347903
	Family XI		< 0.001	16.42					0.002	-6.08		<0.0001	0.00190685	0.0854281	0.00115928
	Lachnospiraceae		0.003	-1.58		0.008	-1.43					25.1949	28.7454	25.1195	12.5646
	Lactobacillaceae		0.019	1.62		< 0.001	2.44		< 0.001	2.69		5.25489	3.5945	3.27546	22.0352
	Streptococcaceae		0.01	-1.96					0.005	-2.02		0.863643	0.650293	1.0681	0.313498
	UCG-010		< 0.001	24.36		< 0.001	25.38		< 0.001	25.92		<0.0001	<0.0001	<0.0001	0.0745019
Synergistota	Synergistaceae		0.01	5.91								<0.0001	0.00320341	0.00919302	0.0360444
Actinomycetota	Actinomycetaceae	Winkia				0.032	-2.61		0.029	-2.67		0.00553038	0.0285748	0.0337963	0.00441484
	Corynebacteriaceae	Corynebacterium	< 0.001	-3.2		< 0.001	-4.03		< 0.001	-3.76		0.0784085	0.156158	0.132817	0.00789379
	Micrococcaceae	Rothia	< 0.001	-3.01		0.001	-2.78		< 0.001	-2.89		0.13936	0.139446	0.1514	0.0191745
Bacteroidota	Marinifilaceae	Butyricimonas	< 0.001	46.18								<0.0001	0.0899589	0.000222183	1.12002
	Prevotellaceae	Alloprevotella				0.016	-4.33					1.63345	3.27433	1.21245	0.17975
	Rikenellaceae	Alistipes	< 0.001	10.79		0.037	4.2		< 0.001	11.34		0.00156258	0.148622	0.00121451	2.23802
Bacillota	Anaerovoracaceae	Eubacterium nodatum grp	0.021	3.72		0.001	4.86					0.0498018	0.0258205	0.0830769	0.684826
	Anaerovoracaceae	Mogibacterium				0.004	7.36					0.0203513	0.00620689	0.11083	0.597561
	Butyricicoccaceae	Butyricicoccus	0.021	-2.41								0.168122	0.024225	0.104634	0.0249816
	Butyricicoccaceae	UCG-008	0.014	-4.77								0.10801	0.0227688	0.0529569	0.00448107
	Enterococcaceae	Enterococcus	< 0.001	-6.76		< 0.001	-5.9		< 0.001	-5.89		3.76747	2.25988	2.48037	0.0347903
	Erysipelotrichaceae	Catenisphaera	0.014	5.72								0.00166736	0.0146647	0.0172457	0.076494
	Lachnospiraceae	Eubacterium fissicatena grp				0.006	-2.65		< 0.001	-3.33		0.480718	0.811657	1.17163	0.100626
	Lachnospiraceae	Ruminococcus gauvreauii grp	0.014	-3.21		0.03	-2.87					3.3799	3.20046	2.73132	0.301378
	Lachnospiraceae	Anaerostipes	0.014	-3.93		< 0.001	-5.04		0.007	-4.09		0.0107022	0.0223827	0.0127815	0.000354271
	Lachnospiraceae	Eisenbergiella				0.003	-2.67					0.0724298	0.144726	0.0606868	0.0185286
	Lachnospiraceae	Hungatella	< 0.001	-6.07		< 0.001	-6.47		< 0.001	-5.69		0.280329	0.417357	0.254586	0.00342759
	Lactobacillaceae	Lactobacillus	< 0.001	3.32		< 0.001	3.54		< 0.001	3.94		1.66436	1.56183	1.32754	16.3513
	Lactobacillaceae	Leuconostoc	< 0.001	-5.06					< 0.001	-4.46		0.222844	0.0359378	0.174418	0.00612577
	Lactobacillaceae	Limosilactobacillus				0.003	2.03		< 0.001	2.33		1.24184	0.85227	0.834906	3.27324
	Oscillospiraceae	Intestinimonas	0.035	-2.08		0.001	-2.82		< 0.001	-3.31		0.122854	0.24054	0.326287	0.0248712
	Oscillospiraceae	Oscillibacter	0.021	2.06					0.032	1.91		0.0125236	0.0215297	0.0157765	0.0440184
	Peptostreptococcaceae	Romboutsia	0.019	4.97								0.00159553	0.00414158	0.0138669	0.0495716
	Peptostreptococcaceae	Terrisporobacter	0.014	3.15		< 0.001	5.18		< 0.001	5.56		0.0943749	0.0210139	0.0186441	0.790745
	Ruminococcaceae	Negativibacillus	< 0.001	12.75		< 0.001	12.72		< 0.001	8.9		<0.0001	0.000190237	0.00821684	1.85868
	Ruminococcaceae	Phocea	< 0.001	-3.77		< 0.001	-3.83		< 0.001	-3.53		0.0391381	0.0433646	0.0378792	0.00270955
	Streptococcaceae	Lactococcus							0.002	-4.6		0.0986898	0.0161108	0.310091	0.0114004
	Veillonellaceae	Megasphaera				0.049	3.62					0.0215125	0.00751028	0.0298496	0.0579407
Pseudomonadota	Enterobacteriaceae	Klebsiella							0.011	-5.24		0.00306834	0.00260338	0.0394625	0.000708541
	Sutterellaceae	Parasutterella				0.042	9.57					0.200722	0.0262723	0.0500918	0.152069
	Sutterellaceae	Sutterella	0.047	-2.65								0.23223	0.0794101	0.256962	0.0388824
FECES PND24
Actinomycetota	Actinomycetaceae								0.013	-2.48		0.00595513	0.0371912	0.0466267	0.0125596
	Corynebacteriaceae		< 0.001	-2.98		< 0.001	-3.7		0.003	-2.41		0.252129	0.426728	0.195998	0.0341431
	Micrococcaceae		< 0.001	-4.06		< 0.001	-4.7		< 0.001	-3.44		0.187198	0.32856	0.141575	0.0125324
Bacteroidota	Marinifilaceae		0.003	11.61					< 0.001	49.67		0.000199382	0.112483	<0.0001	1.29232
	Muribaculaceae		0.046	-2.48								5.39849	2.74212	3.03553	0.873343
Bacillota	Anaerovoracaceae		0.044	1.55		0.029	1.99		0.02	2.07		1.01606	0.774912	0.791795	3.23115
	Butyricicoccaceae		0.023	-2.14		0.017	-2.07					0.227764	0.201064	0.177357	0.0884494
	Enterococcaceae		< 0.001	-7.07		< 0.001	-6.07		< 0.001	-5.88		6.46012	3.36557	3.1187	0.0657409
	Family XI								0.011	-5.08		0.00040091	0.000368406	0.068855	0.00351351
	Lachnospiraceae		0.024	-1.37		< 0.001	-1.77		0.003	-1.39		23.6262	27.2802	24.3298	11.0401
	Lactobacillaceae								0.02	1.64		4.91798	3.20078	3.19839	10.914
	Peptostreptococcaceae					0.015	2.28					0.488106	0.49516	0.886448	3.81272
	Streptococcaceae		0.046	-1.73								1.10551	0.665152	0.820293	0.431965
	UCG-010					0.013	9.28		0.011	9.26		0.0927748	0.000611685	0.00106571	0.763974
Pseudomonadota	Burkholderiaceae		0.046	-1.86								0.0146757	0.0101919	0.0126988	0.00539878
Synergistota	Synergistaceae		0.046	4.9								0.00485314	0.0074922	0.0192709	0.123078
Verrucomicrobiota	Victivallaceae					0.017	4.08					0.00641277	0.00301726	0.00561245	0.0645736
Actinomycetota	Corynebacteriaceae	Corynebacterium	< 0.001	-3.14		< 0.001	-4.28		0.001	-2.71		0.251925	0.42635	0.195847	0.0341431
	Eggerthellaceae	Eggerthella	< 0.001	45.37								<0.0001	0.0107542	0.00340875	0.00993236
	Micrococcaceae	Rothia	< 0.001	-4.04		< 0.001	-5.19		< 0.001	-3.55		0.178934	0.325319	0.138925	0.0120244
Bacteroidota	Marinifilaceae	Butyricimonas	0.001	12.36								<0.0001	0.112483	<0.0001	1.29232
	Muribaculaceae	Muribaculum							0.016	6.48		0.712426	0.15568	0.000494523	0.0403213
	Prevotellaceae	Alloprevotella	0.048	-3.86		< 0.001	-6.79		0.003	-5.16		0.461081	2.89247	1.05064	0.0349185
	Prevotellaceae	Prevotellaceae NK3B31 grp							0.01	-4.73		0.313018	0.255603	1.68293	0.0884725
	Rikenellaceae	Alistipes	< 0.001	11.96					< 0.001	11.64		0.000596619	0.130961	0.000980399	2.93909
Bacillota	Anaerovoracaceae	Eubacterium nodatum grp	0.031	3.59		< 0.001	5.2		0.003	4.6		0.167225	0.0548644	0.0842296	1.73897
	Anaerovoracaceae	Mogibacterium	0.046	5.76		0.016	6.5					0.00984389	0.00787991	0.0606474	0.603003
	Clostridiaceae	Clostridium sensu stricto 1				0.043	2.57					0.176078	0.0651445	0.35893	0.504184
	Enterococcaceae	Enterococcus	< 0.001	-6.72		< 0.001	-6.09		< 0.001	-5.43		6.46012	3.36557	3.1187	0.0657409
	Eubacteriaceae	Eubacterium	0.007	8.7								0.113791	0.291273	0.274087	0.211456
	Lachnospiraceae	Eubacterium fissicatena grp				0.045	-2.15		0.005	-2.73		1.17479	1.21921	2.02065	0.308911
	Lachnospiraceae	Ruminococcus gauvreauii grp	0.002	-3.87		0.001	-3.9		0.01	-3.26		1.97402	2.41464	1.63852	0.121252
	Lachnospiraceae	Ruminococcus gnavus grp							0.028	-2.98		0.0164996	0.0162825	0.0564035	0.00821294
	Lachnospiraceae	Ruminococcus torques grp	0.026	-2.86		0.022	-2.92					0.764395	0.677027	0.162746	0.143707
	Lachnospiraceae	Anaerostipes	0.009	-3.65		0.012	-3.52		0.04	-2.87		0.0212745	0.0224902	0.0137486	0.0023719
	Lachnospiraceae	Hungatella	< 0.001	-5.45		< 0.001	-4.9		< 0.001	-5.41		0.555665	0.374659	0.682381	0.0140041
	Lachnospiraceae	Lachnoclostridium	0.011	-1.71		0.005	-1.54					10.7545	10.158	8.01887	4.11219
	Lachnospiraceae	Marvinbryantia	0.021	-3.72					0.003	-4.41		0.117547	0.0682649	0.244107	0.013413
	Lactobacillaceae	Lactobacillus	0.002	1.96								1.0744	0.827021	0.715572	4.70991
	Lactobacillaceae	Leuconostoc	< 0.001	-6.67		0.003	-3.83		< 0.001	-4.99		0.331306	0.0356277	0.119269	0.00320742
	Lactobacillaceae	Limosilactobacillus							0.005	1.99		1.9582	1.53684	1.33652	4.75845
	Oscillospiraceae	Intestinimonas	0.025	-2.18					0.021	-2.15		0.246732	0.173367	0.228795	0.0562478
	Peptostreptococcaceae	Peptostreptococcus	0.009	4.28								0.00160511	0.0123462	0.00780481	0.0326046
	Peptostreptococcaceae	Romboutsia	0.004	3.86		0.01	3.41					0.00246405	0.0031227	0.0101796	0.0395699
	Peptostreptococcaceae	Terrisporobacter	0.006	3.5		0.013	3.16		< 0.001	4.62		0.0295896	0.0294167	0.0132143	0.456723
	Ruminococcaceae	Candidatus Soleaferrea				0.012	-2.14		0.045	-1.77		0.150535	0.221695	0.181093	0.0542912
	Ruminococcaceae	Negativibacillus	< 0.001	11.2		< 0.001	9.08		0.003	7.66		0.000867421	0.00362117	0.0153942	1.98197
	Ruminococcaceae	Phocea	< 0.001	-3.48		< 0.001	-3.69		< 0.001	-3.12		0.0287533	0.0348083	0.0256466	0.00292953
	Streptococcaceae	Lactococcus	< 0.001	-5.7					0.008	-4.24		0.396991	0.0191124	0.19207	0.00614756
Fusobacteriota	Fusobacteriaceae	Fusobacterium				0.043	3.1					0.65305	0.249306	0.880711	2.34826
Synergistota	Synergistaceae	Pyramidobacter	0.031	8.23								<0.0001	0.00440551	0.00917824	0.119782
Verrucomicrobiota	Victivallaceae	Victivallis				0.006	4.53		0.044	3.46		0.00641277	0.00301726	0.00561245	0.0645736
1 Log2 Fold Change, the FoldChange indicates the differential abundance of bacteria (at family or genus level) in the first cited group compared to the second cited group (Deseq analysis). For example, Actinomycetaceae abundance is higher in SM than AI in feces at PND8
