## Supplemental Table S6 for "Human milk bacteria assembled into functionally distinct synthetic communities in infant formula differently affect intestinal physiology and microbiota in neonatal mini-piglets"

### Sheet: Feuil1
Supplemental Table S6 : Expression of ileal and colonic genes involved in epithelial barrier, immune, trytophan metabolism and endocrine functions, which were non-significantly different between formula-fed (CTRL, AI, HI) and sow milk-fed (SM) piglets at PND24.
Site	Function	Protein name	Gene	CTRL1			AI1			HI1			SM1			p value
Ileum	Permeability	Cadherin 1	CDH1	1.05	±	0.10	1.11	±	0.08	0.99	±	0.11	0.73	±	0.11	0.115
		Claudin 2	CLDN2	1.18	±	0.16	1.07	±	0.15	1.28	±	0.26	0.83	±	0.11	0.578
		Claudin 3	CLDN3	1.02	±	0.13	1.04	±	0.12	0.99	±	0.08	0.86	±	0.13	0.788
		Claudin 7	CLDN7	1.08	±	0.18	1.01	±	0.14	1.15	±	0.16	0.98	±	0.15	0.899
		Junctional adhesion molecule-A (JAM-A)	F11R	1.03	±	0.11	1.04	±	0.09	0.95	±	0.10	0.73	±	0.10	0.230
	Defense	Beta defensin 2	BD2	1.06	±	0.14	0.96	±	0.14	1.38	±	0.30	0.95	±	0.08	0.493
		Mucin 1	MUC1	1.07	±	0.14	1.13	±	0.16	0.90	±	0.16	0.66	±	0.11	0.135
		Mucin 2	MUC2	1.18	±	0.26	0.86	±	0.10	0.84	±	0.09	0.69	±	0.19	0.257
	Proliferation	Trefoil factor 3	TFF3	1.35	±	0.28	0.91	±	0.15	1.02	±	0.12	1.03	±	0.18	0.366
	Anti-	B-cell activating factor	BAFF	1.82	±	0.13	1.61	±	0.25	1.39	±	0.17	1.18	±	0.19	0.158
	inflammatory	Interleukin 10	IL10	1.50	±	0.22	1.60	±	0.16	1.23	±	0.16	1.65	±	0.30	0.406
		Interleukin 10 Receptor Subunit Alpha	IL10Ra	1.04	±	0.11	1.29	±	0.24	0.96	±	0.08	1.06	±	0.11	0.734
		Transforming Growth Factor Beta	TGFb	1.03	±	0.13	1.26	±	0.19	1.15	±	0.19	1.02	±	0.11	0.772
	Pro-inflammatory	Interleukin 1-Beta	IL1b	1.06	±	0.12	1.61	±	0.34	1.37	±	0.18	1.12	±	0.31	0.432
	Receptor/cellular	Intercellular Adhesion Molecule 1	ICAM1	1.05	±	0.15	1.26	±	0.21	0.92	±	0.10	0.98	±	0.09	0.390
	signalling	Myeloid Differentiation Primary Response Gene	MYD88	1.01	±	0.08	1.02	±	0.12	0.99	±	0.04	0.84	±	0.03	0.448
		Polymeric Immunoglobulin Receptor	PIGR	1.09	±	0.16	1.09	±	0.23	1.00	±	0.11	1.11	±	0.24	0.987
		Toll-like receptor 2	TLR2	1.06	±	0.14	1.18	±	0.21	1.28	±	0.16	0.93	±	0.12	0.561
		Toll-like receptor 4	TLR4	1.05	±	0.13	1.15	±	0.19	1.03	±	0.11	0.80	±	0.08	0.660
	Nutrient	Glucose Transporter Type 1	GLUT1	1.01	±	0.06	1.11	±	0.10	0.99	±	0.04	0.92	±	0.06	0.119
	transporter	Free fatty acid receptor 2	FFAR2	1.01	±	0.06	1.11	±	0.14	1.08	±	0.18	0.96	±	0.09	0.957
		Free fatty acid receptor 3	FFAR3	1.01	±	0.05	1.10	±	0.21	1.01	±	0.15	1.35	±	0.19	0.474
	Tryptophan pathway	Serotonin transporter	SERT	1.09	±	0.16	1.04	±	0.23	0.73	±	0.08	1.35	±	0.33	0.187
	Endocrine	ProGlucagon Precursor	GCG	1.07	±	0.14	0.99	±	0.12	0.97	±	0.15	0.74	±	0.06	0.457
		Glucagon Like Peptide 1 receptor	GLP1R	1.03	±	0.09	0.96	±	0.16	0.91	±	0.11	0.80	±	0.10	0.673
		Insulin Receptor Substrate 2	IRS2	1.04	±	0.11	1.21	±	0.25	0.86	±	0.13	0.96	±	0.14	0.473
Colon	Permeability	Cadherin 1	CDH1	1.06	±	0.12	1.03	±	0.13	1.14	±	0.14	1.10	±	0.08	0.717
		Claudin 2	CLDN2	1.02	±	0.11	0.97	±	0.10	0.96	±	0.13	0.73	±	0.09	0.252
		Claudin 4	CLDN4	0.99	±	0.10	1.37	±	0.23	1.29	±	0.16	1.28	±	0.20	0.504
		Occludin	OCLN	1.00	±	0.05	0.98	±	0.09	1.08	±	0.08	0.84	±	0.07	0.204
	Defense	Beta defensin 2	BD2	0.97	±	0.09	1.00	±	0.11	1.08	±	0.11	1.24	±	0.32	0.780
		Mucin 1	MUC1	1.02	±	0.16	0.92	±	0.13	1.00	±	0.08	0.80	±	0.11	0.620
	Anti-inflammatory	B-cell activating factor	BAFF	1.15	±	0.27	1.01	±	0.11	1.15	±	0.11	0.88	±	0.14	0.666
		Interleukin 10 Receptor Subunit Alpha	IL10Ra	1.04	±	0.12	1.16	±	0.11	1.03	±	0.10	1.02	±	0.12	0.811
		Transforming Growth Factor Beta	TGFb	0.97	±	0.12	0.94	±	0.14	1.06	±	0.14	0.98	±	0.08	0.698
	Pro-inflammatory	C-C Motif Chemokine Ligand 2	CCL2	1.06	±	0.21	1.20	±	0.15	0.98	±	0.13	1.22	±	0.18	0.723
		Interferon gamma	IFNg	1.23	±	0.34	1.12	±	0.25	1.30	±	0.19	1.39	±	0.18	0.567
		Tumor necrosis factor alpha	TNFa	1.25	±	0.20	1.28	±	0.15	1.29	±	0.20	0.78	±	0.06	0.240
	Receptor/cellular	Intercellular Adhesion Molecule 1	ICAM1	1.01	±	0.07	1.02	±	0.10	1.02	±	0.13	1.14	±	0.09	0.859
		Polymeric Immunoglobulin Receptor	PIGR	2.24	±	1.05	3.88	±	2.20	3.73	±	1.58	1.07	±	0.22	0.686
	Nutrient transporter	Free fatty acid receptor 2	FFAR2	1.14	±	0.26	1.76	±	0.47	1.14	±	0.19	1.87	±	0.38	0.191
		Monocarboxylate Transporter 1	MCT1	0.98	±	0.09	0.95	±	0.08	0.86	±	0.07	0.99	±	0.14	0.743
		Monocarboxylate Transporter 4	MCT4	1.04	±	0.11	1.31	±	0.14	1.36	±	0.20	1.07	±	0.18	0.385
	Tryptophan	Indoleamine 2.3-Dioxygenase 1	IDO	1.22	±	0.34	1.52	±	0.43	1.45	±	0.40	1.49	±	0.32	0.839
	pathway	Kynureninase	KYNU	1.05	±	0.17	1.06	±	0.18	1.12	±	0.25	0.65	±	0.08	0.229
		Serotonin transporter	SERT	1.20	±	0.22	1.76	±	0.36	1.54	±	0.46	1.56	±	0.21	0.234
		Tryptophan hydroxylase 1	TPH1	1.01	±	0.07	1.06	±	0.08	1.13	±	0.13	1.03	±	0.14	0.877
	Endocrine	Chromogranin A	CHGA	1.02	±	0.06	0.97	±	0.11	1.18	±	0.18	0.91	±	0.11	0.621
		Neuropeptide Y Receptor Y1	NPY1R	1.25	±	0.35	1.07	±	0.16	0.97	±	0.19	1.64	±	0.50	0.566
		Peptide Tyrosine Tyrosine	PYY	0.88	±	0.24	0.88	±	0.19	1.64	±	0.50	0.95	±	0.23	0.166
1 Data are presented as means ± SEM; PND, postnatal days
